# Functional rescue of critical-size bone defect using molecular network analysis of axolotl limb regeneration

**DOI:** 10.64898/2025.12.10.692203

**Authors:** A. Polikarpova, I. Rivero-Garcia, T. Gerber, J. Wang, M. Novatchkova, A. Fischer, M. Torres, F. Sánchez-Cabo, E.M. Tanaka

## Abstract

The salamander limb has served as a canonical model for successful regeneration that has yielded numerous molecular insights on its basic mechanism. Harnessing such information to induce regeneration in a non-regenerative setting has been a long-sought goal. The amputated salamander limb efficiently regenerates all of its missing bones, but paradoxically, a large bone gap without amputation – commonly called a Critical Size Defect (CSD) – is not regenerated, similarly to other vertebrates^1^. This non-regenerating injury provides a human-relevant setting to understand how to rescue lack-of-regeneration. Satoh and colleagues demonstrated in axolotl that transplantation of blastema cells from an amputated limb into a CSD yields cartilage bridging of the CSD^2^. This work provided a roadmap for rescuing the CSD. Here we asked, what are the crucial molecular differences in cells populating a regenerating blastema versus the CSD and can they be used to elicit CSD bridging? Previous genetic fate mapping and single cell transcriptomics showed that limb regeneration occurs via migration and dedifferentiation of fibroblastic, soft connective tissue (CT) cells that form a multipotent, skeletal stem cell ^3, 4^. Here using single cell transcriptomics and genetic fate mapping we found that the CSD is populated by CT cells that undergo a divergent molecular transition compared to the blastema. Using gene regulatory network (GRN) modeling, and lipid nanoparticle (LNP) delivery of mRNA we could express a single molecular factor, *Wnt3a*, to induce cartilage bridging of the CSD. Our results demonstrate the power of using molecular information from successful regeneration to rescue a non-regenerating injury.
