## Supplementary Table 4 for "Functional rescue of critical-size bone defect using molecular network analysis of axolotl limb regeneration"

AMEXID	Symbol	BetweennessBLRanking	BetweennessCSDRanking	CompareRanks	CompareRanks_Zscore	p_val	avg_log2FC	pct.1	pct.2	p_val_adj	IsTF
AMEX60DD000167	RANBP1	990	799	-191	-0.902718331875985	4.69387908493265e-12	0.405574453170567	0.988	0.947	1.73917607854925e-07	FALSE
AMEX60DD000244	PARPI_0011654	990	800	-190	-0.901526781242772	6.8555266703916e-17	0.449329445625279	0.975	0.954	2.54010974191349e-12	FALSE
AMEX60DD000340	CHCHD10	990	623	-367	-1.11243124332139	1.04673284499938e-13	0.530427375018463	0.798	0.551	3.87835453729171e-09	FALSE
AMEX60DD000439	SNRPD3	990	803	-187	-0.897952129343135	2.14794846523681e-11	0.404295219871218	0.988	0.981	7.95857865339544e-07	FALSE
AMEX60DD000464	YWHAH	990	804	-186	-0.896760578709922	4.61041915441913e-09	0.45953537570539	0.871	0.731	0.000170825250509538	FALSE
AMEX60DD000499	RNF10	990	807	-183	-0.893185926810285	5.81455795142594e-07	-0.299180747958066	0.632	0.701	0.0215441001216234	TRUE
AMEX60DD000503	AMEX60DD000503	990	809	-181	-0.890802825543859	4.00610004274307e-08	0.274182717363508	0.988	0.984	0.00148434018783716	FALSE
AMEX60DD000507	COX6A1	990	811	-179	-0.888419724277434	7.44979344146789e-18	0.502839804592087	1	0.986	2.76029746593268e-13	FALSE
AMEX60DD000601	DENR	990	816	-174	-0.882461971111372	2.0751783087895e-08	0.318008934624196	0.951	0.891	0.000768895066972685	FALSE
AMEX60DD000605	CIRBP	990	817	-173	-0.881270420478159	1.94386488372668e-25	0.540204094963713	1	0.995	7.20240816718411e-21	FALSE
AMEX60DD000956	LIF	990	825	-165	-0.871738015412459	1.63295465951745e-09	-0.482443609234717	0.037	0.257	6.05042360444406e-05	FALSE
AMEX60DD001838	PTX3	990	855	-135	-0.835991496416083	2.74783790461805e-25	-1.98939513685221	0.577	0.882	1.01812890041908e-20	FALSE
AMEX60DD002008	PID1	990	247	-743	-1.5604542814093	1.7323858391465e-18	-0.661177197998464	0.417	0.718	6.41883601120562e-14	TRUE
AMEX60DD002569	LSM1	189	2525	2336	2.10833011825208	3.27844646649645e-10	0.287803904669443	0.681	0.377	1.21472998476626e-05	FALSE
AMEX60DD002600	HTRA4-HTRA1	990	875	-115	-0.812160483751832	3.55150747971479e-18	-0.925621490765585	0.288	0.634	1.31590455138392e-13	FALSE
AMEX60DD002741	LOC115098990-GPR35	990	879	-111	-0.807394281218982	3.94003475103381e-11	-0.402721409862851	0.202	0.472	1.45986167595305e-06	FALSE
AMEX60DD002960	AMEX60DD002960	990	888	-102	-0.79667032552007	1.38622754378817e-07	-0.357946457381946	0.945	0.956	0.00513625029524394	FALSE
AMEX60DD003188	DUT	990	891	-99	-0.793095673620432	5.21890192604811e-08	0.260666910927571	0.528	0.285	0.00193370754163934	FALSE
AMEX60DD003327	AB205_0081210-IDH2	990	892	-98	-0.791904122987219	5.97246387434814e-10	0.402610254168682	0.975	0.942	2.21291731472347e-05	FALSE
AMEX60DD003352	HYPK	990	895	-95	-0.788329471087582	1.49104651429712e-16	0.504773823000548	1	0.947	5.5246255447737e-12	FALSE
AMEX60DD003706	MAPK6	990	906	-84	-0.775222414122244	7.14060984941573e-10	0.365829317131653	0.681	0.424	2.64573876140552e-05	FALSE
AMEX60DD003894	LOXL1	990	170	-820	-1.65220368016667	3.73331550930914e-10	-0.400878723708572	0.35	0.609	1.38326806250922e-05	FALSE
AMEX60DD004870	SPON1	990	522	-468	-1.23277785727586	2.71155191872336e-09	-0.452138350244288	0.546	0.694	0.000100468421692538	FALSE
AMEX60DD005098	CAT	488	2525	2037	1.75205647892153	1.70732616669855e-12	-0.643350459753106	0.718	0.843	6.32598491285146e-08	FALSE
AMEX60DD005627	NUDC	990	35	-955	-1.81306301565036	1.69151294963477e-12	0.384835732666444	0.865	0.729	6.26739378098677e-08	FALSE
AMEX60DD005860	AMEX60DD005860	990	87	-903	-1.75110238272331	4.39670698731993e-11	0.439886850053454	0.736	0.472	1.62906787294178e-06	FALSE
AMEX60DD005941	PSMB2	990	773	-217	-0.933698648339511	2.92916791210612e-19	0.557884170340343	0.969	0.863	1.08531529479356e-14	FALSE
AMEX60DD006266	PLXNB2	499	2525	2026	1.7389494219562	8.40885344495273e-09	-0.417481280124691	0.773	0.824	0.000311564837842389	FALSE
AMEX60DD006399	DNAJC2	990	106	-884	-1.72846292069227	2.14441075950369e-08	0.305221476528386	0.828	0.664	0.000794547074611306	TRUE
AMEX60DD006415	MED21	83	2525	2442	2.23463448537261	1.29853947114545e-08	0.303708436238811	0.687	0.454	0.000481134844848811	TRUE
AMEX60DD006599	RAD51AP1	509	2525	2016	1.72703391562407	1.52525830856843e-10	0.338635642023202	0.632	0.356	5.65138708490775e-06	FALSE
AMEX60DD006789	LOC115090682-CYB5R3	10	2525	2515	2.32161768159712	2.59721535370561e-07	-0.324663427747869	0.798	0.856	0.00962320232855003	FALSE
AMEX60DD007076	AKR1E2	990	656	-334	-1.07311007242538	6.4686671081416e-07	0.329948740135475	0.951	0.938	0.0239677053690862	FALSE
AMEX60DD007318	CORO1B	990	706	-284	-1.01353254076475	1.33484844764013e-06	0.334980693833525	0.902	0.863	0.049458804681962	FALSE
AMEX60DD007334	ALDOB	990	136	-854	-1.69271640169589	3.89407803174768e-09	0.471387577912773	0.834	0.653	0.000144283379232315	FALSE
AMEX60DD007343	TNKS1BP1	990	567	-423	-1.17915807878129	6.38819660402224e-08	-0.291345513742091	0.62	0.731	0.00236695460572232	FALSE
AMEX60DD007744	LTA4H	990	726	-264	-0.9897015281005	2.1982761850947e-25	0.901120114482494	0.847	0.556	8.14505292101287e-21	FALSE
AMEX60DD007841	TMPO	990	328	-662	-1.46393868011909	7.24278037960369e-08	0.334031418073338	0.853	0.681	0.00268359498625076	FALSE
AMEX60DD009522	CMTM5	263	2525	2262	2.02015537139435	2.02686074384137e-11	-0.484480361794067	0.656	0.789	7.50992442808103e-07	FALSE
AMEX60DD009588	LOC102355095-TWSG1	412	2525	2113	1.84261432704569	4.77791178861767e-08	-0.441905082564031	0.681	0.812	0.00177031187591862	FALSE
AMEX60DD009754	ITGB3	990	173	-817	-1.64862902826703	1.45046979227484e-07	0.394168115523149	0.779	0.553	0.00537428067433675	FALSE
AMEX60DD009850	LOC115073897-NMT1	990	184	-806	-1.63552197130169	2.19750940276589e-08	0.322104670282239	0.822	0.637	0.000814221183912817	FALSE
AMEX60DD011118	PSA3-PSMA3	990	131	-859	-1.69867415486196	4.63212342171504e-11	0.400303299527549	0.969	0.907	1.71629437021386e-06	FALSE
AMEX60DD011650	VPS16	990	226	-764	-1.58547684470677	3.95044579290960e-09	-0.44483676361065	0.595	0.706	0.000146371917518886	FALSE
AMEX60DD012779	AMEX60DD012779	990	428	-562	-1.34478361679783	1.33611383494209e-16	-0.560471738974025	0.38	0.697	4.95056898122742e-12	FALSE
AMEX60DD012954	GABARAP	575	72	-503	-1.27448212943829	3.47383055227155e-10	-0.48468177685375	0.589	0.729	1.28712369622765e-05	FALSE
AMEX60DD013453	AMEX60DD013453	990	530	-460	-1.22324545221016	9.19677079105955e-12	-0.50844234506203	0.405	0.639	3.40758751350339e-07	FALSE
AMEX60DD014062	LOC115480227-ENC1	577	2525	1948	1.64600847256562	6.32621706687786e-27	0.330164484083911	0.436	0.067	2.34398994761958e-22	FALSE
AMEX60DD014261	LOC115479890-PLIN3	415	2525	2110	1.83903967514605	1.35328842099185e-11	-0.595621486705281	0.81	0.891	5.01420425745901e-07	FALSE
AMEX60DD014849	THBS3	102	2525	2423	2.21199502334157	9.93356761237792e-08	-0.47019363047458	0.589	0.683	0.00368058547173827	FALSE
AMEX60DD015376	AMEX60DD015376	990	162	-828	-1.66173608523237	5.20831048668936e-29	0.717443835322249	0.767	0.329	1.92978320152814e-24	FALSE
AMEX60DD015521	DR999_PMT20278	592	73	-519	-1.2935469395697	3.93879865293655e-08	-0.397839222988192	0.699	0.778	0.00145940367688605	FALSE
AMEX60DD016267	LOC115080120-TSPAN4	597	98	-499	-1.26971592690544	2.16998136135326e-10	-0.438019332049083	0.663	0.819	8.04021494008611e-06	FALSE
AMEX60DD016434	LOC100494342	394	2525	2131	1.86406223844351	1.16289603072914e-14	0.295238718785073	0.374	0.106	4.3087623730576e-10	FALSE
AMEX60DD017913	LOC114603431-HSPA8	990	39	-951	-1.80829681311751	3.40402617944056e-10	-0.445809077066832	0.564	0.743	1.26125978000632e-05	TRUE
AMEX60DD018697	F13B	990	600	-390	-1.13983690788528	3.21244550298383e-08	-0.347617023832973	0.086	0.292	0.00119027530776557	FALSE
AMEX60DD019005	COL24A1	621	2525	1904	1.59358024470427	1.17862535673655e-25	0.441400974008828	0.472	0.095	4.36704267178025e-21	FALSE
AMEX60DD019129	PARPI_0013120	990	490	-500	-1.27090747753866	3.52127475404272e-20	-0.723307183005824	0.245	0.646	1.30470272186791e-15	FALSE
AMEX60DD019165	FNBP1L	990	360	-630	-1.42580905985629	1.12135409145184e-11	-0.447805650816108	0.583	0.752	4.15484117964736e-07	FALSE
AMEX60DD019340	PDE4B	625	2525	1900	1.58881404217142	1.44666795999134e-09	-0.592441550568507	0.466	0.646	5.36019412535993e-05	FALSE
AMEX60DD019376	PGM1	399	2525	2126	1.85810448527745	1.07553585280325e-07	-0.461478294299101	0.798	0.819	0.00398507544180662	FALSE
AMEX60DD019709	CMPK1	990	614	-376	-1.1231551990203	1.45587336283527e-10	0.407871785173179	0.767	0.572	5.39430198397724e-06	FALSE
AMEX60DD020448	LOC101872848-ABAT	990	586	-404	-1.15651861675025	1.41961245018143e-08	-0.371396070565429	0.368	0.572	0.000525994805041225	FALSE
AMEX60DD020709	FAM20C	990	388	-602	-1.39244564212634	4.85576352837948e-12	-0.530339913630022	0.393	0.648	1.79915750253517e-07	FALSE
AMEX60DD021200	EIF3B	990	347	-643	-1.44129921808805	3.23960213792985e-07	-0.284581659665265	0.914	0.956	0.0120033738414577	FALSE
AMEX60DD022273	BET1	147	1462	1315	0.891756921742087	5.62361407790348e-10	0.379444055862316	0.724	0.477	2.0836614881448e-05	FALSE
AMEX60DD022575	ACKR4	990	279	-711	-1.5223246611465	1.8701666617143e-13	-0.649405083220169	0.202	0.5	6.92934151498383e-09	FALSE
AMEX60DD022697	RBMS3	990	391	-599	-1.3888709902267	1.29818222213834e-16	-0.553053245845536	0.479	0.727	4.81002476946699e-12	FALSE
AMEX60DD022718	TRIM71	101	2525	2424	2.21318657397478	2.63947630651118e-26	0.332408651988043	0.387	0.049	9.77978761088521e-22	FALSE
AMEX60DD022848	LOC115094016-POLR1D	127	1473	1346	0.928694991371676	1.36096218230378e-08	0.359750859033258	0.828	0.574	0.000504263707787195	FALSE
AMEX60DD023461	TMEM43	665	56	-609	-1.40078649655882	1.034845325806e-10	-0.498367348867387	0.607	0.755	3.8343089011764e-06	FALSE
AMEX60DD023580	BHLHE40	667	2525	1858	1.53876891557649	2.10667482798051e-15	-0.765802964398083	0.153	0.484	7.80565157263339e-11	TRUE
AMEX60DD023786	PSMD6	990	593	-397	-1.14817776231777	2.98507202655036e-14	0.478760864545933	0.951	0.873	1.10602888727744e-09	FALSE
AMEX60DD023963	LOC115472732-ECM2	671	238	-433	-1.19107358511342	1.33109293123898e-06	-0.298255447985635	0.564	0.708	0.0493196552882667	FALSE
AMEX60DD024499	LOC115100714-CYP2A13	990	186	-804	-1.63313887003527	3.07607192990554e-10	-0.433868898594979	0.337	0.59	1.1397461714686e-05	FALSE
AMEX60DD024658	AMEX60DD024658	990	675	-315	-1.05047061039434	9.80989481929311e-11	0.336496622438224	0.816	0.581	3.63476222844448e-06	FALSE
AMEX60DD025091	AMEX60DD025091	990	375	-615	-1.4079358003581	1.72722660331856e-08	0.367393779055012	0.791	0.556	0.000639972001061592	FALSE
AMEX60DD025233	FOSL1	686	2525	1839	1.51612945354545	2.41563173975322e-10	-0.630898647273892	0.479	0.653	8.95039872213365e-06	TRUE
AMEX60DD025363	AMEX60DD025363	990	119	-871	-1.71297276246051	1.14950304708209e-10	0.384344154514536	0.89	0.736	4.25913869004856e-06	FALSE
AMEX60DD025374	LOC115480479	990	299	-691	-1.49849364848225	1.9340302042752e-09	0.335695006695808	0.853	0.653	7.16596871288049e-05	FALSE
AMEX60DD025429	UBL4A	990	80	-910	-1.75944323715579	1.45194482626243e-11	0.374148204969272	0.926	0.769	5.37974597026755e-07	FALSE
AMEX60DD025602	NAA10	990	435	-555	-1.33644276236535	4.24443921469289e-07	0.27714359730386	0.859	0.671	0.0157264961782801	FALSE
AMEX60DD025863	AIMP2	990	79	-911	-1.76063478778901	5.61854917426751e-07	0.358455331431821	0.853	0.734	0.020817848400496	FALSE
AMEX60DD026764	PHB2	990	108	-882	-1.72607981942584	7.17280197235098e-08	0.330190957638857	0.877	0.701	0.00265766658679549	FALSE
AMEX60DD026930	LOC104480054-ADRM1	990	620	-370	-1.11600589522103	1.33697748332216e-07	0.351486197111011	0.822	0.618	0.00495376897120527	FALSE
AMEX60DD027011	DV515_00011714-PXDN	990	719	-271	-0.998042382532987	2.6454779770737e-08	-0.335580323206745	0.276	0.486	0.000980202500065346	FALSE
AMEX60DD027175	FLNA	990	633	-357	-1.10051573698927	1.89526671662503e-13	0.513605330467811	0.687	0.398	7.02234223843906e-09	TRUE
AMEX60DD027443	CEBPB	368	2525	2157	1.89504255490704	3.5560132472241e-13	-0.676852276754454	0.515	0.731	1.31757402836147e-08	TRUE
AMEX60DD028077	CAVIN2	990	340	-650	-1.44964007252054	4.25392748745551e-12	-0.533832103096535	0.798	0.898	1.57616521265202e-07	FALSE
AMEX60DD028391	LOC115094217	990	621	-369	-1.11481434458782	3.57522169017839e-08	-0.361575501443341	0.515	0.683	0.0013246911406449	FALSE
AMEX60DD028416	LOC115094232	712	2525	1813	1.48514913708193	3.07122819782983e-22	0.289761557230204	0.264	0.016	1.13795147185991e-17	FALSE
AMEX60DD028578	AMEX60DD028578	990	221	-769	-1.59143459787283	1.53326173395884e-08	0.329527261055927	0.969	0.963	0.000568104137666429	FALSE
AMEX60DD028597	RAB5IF	714	2525	1811	1.4827660358155	4.12111989061714e-10	0.38073243565928	0.914	0.773	1.52695734187146e-05	FALSE
AMEX60DD029087	PCNP	990	729	-261	-0.986126876200862	4.47167626560233e-08	0.292903737453705	0.865	0.699	0.00165684548993097	FALSE
AMEX60DD029611	CTDSP2	724	38	-686	-1.49253589531619	9.23507317681496e-08	-0.468600444581814	0.65	0.713	0.00342177931347348	FALSE
AMEX60DD030116	TNIP1	990	424	-566	-1.34954981933068	3.95863594448852e-08	-0.408525778724962	0.515	0.639	0.00146675379015189	TRUE
AMEX60DD030127	SYNPO	990	539	-451	-1.21252149651124	5.87677451374349e-10	0.457698548180907	0.785	0.579	2.17746249283224e-05	FALSE
AMEX60DD030181	LOC102357698	116	2525	2409	2.1953133144766	5.45627443509068e-16	0.441895727792005	0.577	0.243	2.0216588036898e-11	FALSE
AMEX60DD030281	SLC35A4	990	114	-876	-1.71893051562657	3.0559505435177e-08	0.322197232076095	0.834	0.678	0.00113229079538418	FALSE
AMEX60DD030920	ATP5PD	990	602	-388	-1.13745380661885	2.65933069688504e-09	0.349419422783973	0.975	0.94	9.85335209809846e-05	FALSE
AMEX60DD030961	LRRC59	990	209	-781	-1.60573320547138	5.88503483390798e-07	0.288574976691235	0.859	0.706	0.0218052310665959	FALSE
AMEX60DD031160	AXIN2	732	2525	1793	1.46131812441768	4.94812316821383e-13	0.473164835176787	0.534	0.238	1.83337859628659e-08	FALSE
AMEX60DD032607	AMEX60DD032607	416	2525	2109	1.83784812451284	2.09046906725615e-08	-0.375354471603817	0.791	0.868	0.000774560598799747	FALSE
AMEX60DD033235	MTHFS	321	1783	1462	1.06691486482433	6.53883183100699e-07	0.291432220538738	0.613	0.398	0.0242276797002471	FALSE
AMEX60DD034037	CD164	990	728	-262	-0.987318426834075	2.75929320179155e-08	-0.380651199343725	0.546	0.685	0.0010223733171278	FALSE
AMEX60DD034150	MAN1A1-MAN1C1	990	672	-318	-1.05404526229398	3.2871848930865e-12	-0.480090560675005	0.27	0.565	1.21796774658641e-07	FALSE
AMEX60DD034294	SF3B5	990	92	-898	-1.74514462955724	2.93633105262759e-07	0.303510084349684	0.822	0.671	0.0108796938161958	FALSE
AMEX60DD034440	AMEX60DD034440	990	318	-672	-1.47585418645121	8.47446974628406e-07	0.287042726911808	0.84	0.683	0.0313996053039317	FALSE
AMEX60DD034868	GINM1	758	84	-674	-1.47823728771764	1.44564996098158e-08	-0.419393136231545	0.675	0.764	0.000535642223542894	FALSE
AMEX60DD035117	AMEX60DD035117	990	345	-645	-1.44368231935447	2.2498685604408e-08	-0.369168458215522	0.196	0.417	0.000833621299014527	FALSE
AMEX60DD035216	CRIM1	990	674	-316	-1.05166216102755	2.479083927114e-07	-0.346358388799768	0.344	0.544	0.0091855017667428	FALSE
AMEX60DD035574	AKAP12	438	2525	2087	1.81163401058216	1.16280622485299e-09	-0.458799457477978	0.515	0.72	4.30842962432531e-05	FALSE
AMEX60DD035674	SPTBN1	990	721	-269	-0.995659281266562	2.90834999600411e-18	-0.592179957892508	0.73	0.9	1.07760184051944e-13	FALSE
AMEX60DD036027	SERTAD4	990	323	-667	-1.46989643328515	1.85102643933075e-09	-0.426815146826522	0.35	0.576	6.85842316300828e-05	FALSE
AMEX60DD036933	EFNB1	990	501	-489	-1.25780042057332	3.05690990993737e-07	0.498965293417073	0.693	0.491	0.0113264625983	FALSE
AMEX60DD037111	AMEX60DD037111	392	2525	2133	1.86644533970994	3.37356777674804e-12	0.439261634575688	0.472	0.215	1.24997433264068e-07	FALSE
AMEX60DD037135	ACSL4	778	2525	1747	1.4065067952899	6.88086537315711e-13	0.48543300074777	0.656	0.373	2.54949823806217e-08	FALSE
AMEX60DD037682	PCDH19	990	241	-749	-1.56760358520858	7.88319916388349e-13	-0.564355036778963	0.258	0.539	2.92088295420211e-08	FALSE
AMEX60DD038143	TNS3	169	2525	2356	2.13216113091633	1.30199217869631e-11	-0.530906769098607	0.595	0.743	4.82414142050555e-07	FALSE
AMEX60DD038336	LOC101388585-EEF1E1	990	792	-198	-0.911059186308473	7.26855887729845e-13	0.468162221023105	0.816	0.606	2.69314643521662e-08	FALSE
AMEX60DD038561	CUNH6ORF62-C6ORF62	790	58	-732	-1.54734722444396	2.96727667322189e-07	-0.351279466679088	0.699	0.792	0.0109943535296217	FALSE
AMEX60DD038899	MYO10	181	2525	2344	2.11786252331778	1.40471316825401e-09	0.268088261296399	0.54	0.287	5.20474323101475e-05	FALSE
AMEX60DD038923	LGALS3	990	286	-704	-1.51398380671401	1.36899790398764e-09	0.372053877192416	0.675	0.41	5.072411033855e-05	FALSE
AMEX60DD039130	LAMA1	990	682	-308	-1.04212975596185	1.14194420497281e-10	0.404483878865022	0.595	0.306	4.23113166826524e-06	FALSE
AMEX60DD041432	SPAG8	817	2525	1708	1.36003632059461	1.59105526984696e-11	0.385511571069207	0.429	0.169	5.89517798583695e-07	TRUE
AMEX60DD041512	STOML2	990	483	-507	-1.27924833197114	1.99611678537314e-07	0.274614194356829	0.767	0.581	0.00739601191316456	FALSE
AMEX60DD041569	SIGMAR1	990	373	-617	-1.41031890162452	1.29702020425873e-06	0.283856364109267	0.798	0.623	0.0480571926081943	FALSE
AMEX60DD041799	TXNL1	990	19	-971	-1.83212782578176	3.11358799777067e-07	0.263871725658493	0.908	0.773	0.0115364662493399	FALSE
AMEX60DD042446	MAP1B	828	2525	1697	1.34692926362927	3.9788921393316e-07	0.347426403813201	0.773	0.595	0.0147425911546514	FALSE
AMEX60DD043348	PTPRD	254	2525	2271	2.03087932709327	1.66499722897444e-22	-1.10414391042569	0.54	0.838	6.16914773279608e-18	FALSE
AMEX60DD043420	NDUFB6	990	147	-843	-1.67960934473056	1.33707781493179e-09	0.399512042954347	0.883	0.674	4.95414071988528e-05	FALSE
AMEX60DD044355	SMC2	848	2101	1253	0.81788078248291	1.06100018825894e-08	0.321058481604257	0.564	0.312	0.000393121789753703	FALSE
AMEX60DD044423	KLF4	173	2105	1932	1.62694366243422	1.92619286189087e-08	-0.700098300101286	0.417	0.625	0.000713692979187807	TRUE
AMEX60DD044502	LEF1	405	2525	2120	1.85095518147818	8.3466147126262e-16	0.438538928649231	0.656	0.306	3.09258768332226e-11	TRUE
AMEX60DD044899	CCNA2	397	2122	1725	1.38029268135923	2.86174476035823e-10	0.360382098848276	0.558	0.262	1.06033366860793e-05	TRUE
AMEX60DD045542	PDGFRA	990	351	-639	-1.4365330155552	4.8557891019706e-17	-0.88890733419698	0.681	0.863	1.79916697806215e-12	FALSE
AMEX60DD046046	TACC3	861	2525	1664	1.30760809273326	1.06375962437486e-08	0.333167141966655	0.552	0.31	0.000394144216023371	FALSE
AMEX60DD046334	AMEX60DD046334	865	203	-662	-1.46393868011909	1.88263551895049e-07	-0.368759519433858	0.558	0.688	0.00697554112481535	FALSE
AMEX60DD046873	IGSF3	871	2178	1307	0.882224516676387	6.41911174094134e-07	0.302618117357967	0.644	0.442	0.0237840928225359	FALSE
AMEX60DD047003	PARPI_0001527-LSAMP	873	452	-421	-1.17677497751487	4.14604268919433e-11	-0.421354582551781	0.46	0.694	1.53619173720028e-06	FALSE
AMEX60DD047142	LOC115658460	874	2525	1651	1.2921179345015	5.8650849920322e-07	0.292455914024022	0.552	0.31	0.0217313129124777	FALSE
AMEX60DD047232	LOC114689098-CBR1	876	2190	1314	0.890565371108875	5.12774780487455e-11	0.414978231014069	0.663	0.384	1.89993311666212e-06	FALSE
AMEX60DD047489	ROBO1	990	217	-773	-1.59620080040568	4.68921722016474e-18	0.734370101884108	0.767	0.475	1.73744876441544e-13	FALSE
AMEX60DD047874	COL4A2	882	2525	1643	1.2825855294358	4.90771908356637e-13	-1.35625737734422	0.534	0.738	1.81840807484301e-08	FALSE
AMEX60DD048204	AMEX60DD048204	990	2217	1227	0.786900466019384	1.25053112602193e-11	-0.425807037487081	0.945	0.984	4.63346792813646e-07	FALSE
AMEX60DD048317	EPHA3	990	2223	1233	0.79404976981866	2.4198755318933e-07	-0.416534116141271	0.141	0.329	0.00896612282077107	FALSE
AMEX60DD048513	TMSB4X	990	2229	1239	0.801199073617935	3.44474627882638e-25	0.988602738100113	1	1	1.27634739123075e-20	FALSE
AMEX60DD048533	MXRA5	990	2230	1240	0.802390624251147	7.73225440776515e-25	-1.32597529169923	0.736	0.877	2.86495490316514e-20	FALSE
AMEX60DD048778	SPRY2	990	2234	1244	0.807156826783997	1.40299374138463e-15	-0.747699135272531	0.718	0.845	5.19837241057832e-11	FALSE
AMEX60DD049134	LOC115092160	990	272	-718	-1.53066551557899	9.84120909834901e-08	-0.338626719841434	0.362	0.56	0.00364636479512027	FALSE
AMEX60DD049157	LHFPL6	990	280	-710	-1.52113311051329	4.00259074623371e-19	-0.714140580938213	0.436	0.727	1.48303992329452e-14	FALSE
AMEX60DD049280	POMP	990	2246	1256	0.821455434382548	2.06398020758759e-13	0.525689073884076	0.975	0.944	7.64745946515353e-09	FALSE
AMEX60DD049348	LATS2	990	390	-600	-1.39006254085991	3.32171832761391e-09	-0.409422299739382	0.319	0.535	0.000123076307474751	FALSE
AMEX60DD049736	LRRC32	903	2525	1622	1.25756296613833	1.29664416939567e-21	-0.92576967551272	0.656	0.847	4.80432597644484e-17	FALSE
AMEX60DD049867	SFRPX-SFRP2	111	2525	2414	2.20127106764266	4.10570784817611e-33	-0.970818938137714	0.785	0.961	1.52124687190621e-28	FALSE
AMEX60DD049951	AMEX60DD049951	990	796	-194	-0.906292983775622	4.84236468677328e-08	0.351464435622839	0.84	0.609	0.00179419296374324	FALSE
AMEX60DD049953	AMEX60DD049953	216	2525	2309	2.07615825115534	1.57418171254714e-11	0.590248162312464	0.656	0.41	5.83265808132965e-07	FALSE
AMEX60DD050296	SET	990	2273	1283	0.853627301479286	2.55551523902157e-08	0.299605229094543	1	0.998	0.000946869506362273	FALSE
AMEX60DD050461	AMEX60DD050461	990	643	-347	-1.08860023065714	2.84367481202019e-08	0.336834491350933	0.804	0.632	0.00105363839134972	FALSE
AMEX60DD050478	ADAMTS13	990	463	-527	-1.3030793446354	2.72122277565831e-14	-0.508460808978376	0.288	0.597	1.00826746283692e-09	FALSE
AMEX60DD050552	PSMB7	990	2285	1295	0.867925909077837	1.77043041764349e-11	0.422446944001182	0.975	0.928	6.55979878345267e-07	FALSE
AMEX60DD050565	APEX1	990	2287	1297	0.870309010344262	2.41453013874422e-07	0.276941449811389	0.761	0.544	0.00894631707007507	TRUE
AMEX60DD050619	PHF19	990	2289	1299	0.872692111610687	8.08845493082514e-23	-1.01484909898114	0.325	0.722	2.99693432096933e-18	TRUE
AMEX60DD050775	NDUFA8	990	640	-350	-1.09217488255678	1.0673739075485e-06	0.252202271518071	0.779	0.646	0.0395483380224869	FALSE
AMEX60DD050915	PHPT1	990	781	-209	-0.92416624327381	7.61349409867689e-09	0.328259048542343	0.773	0.604	0.000282095183344176	FALSE
AMEX60DD051013	AMEX60DD051013	990	2297	1307	0.882224516676387	6.54684858772633e-22	-1.22160567419389	0.613	0.88	2.42573833872436e-17	FALSE
AMEX60DD051042	SSNA1	990	704	-286	-1.01591564203118	7.02485247868057e-11	0.387705855869761	0.785	0.549	2.60284834040073e-06	FALSE
AMEX60DD051543	NBL1	990	168	-822	-1.65458678143309	1.36917599649757e-08	-0.418904526767797	0.503	0.66	0.00050730709022228	FALSE
AMEX60DD051658	PPA1	990	2315	1325	0.903672428074213	2.5363052884311e-11	0.410972730257353	0.939	0.852	9.39751835469492e-07	FALSE
AMEX60DD051780	HNRNPH3	990	2320	1330	0.909630181240275	4.59643276665242e-15	0.412078793747066	1	0.991	1.70307026870006e-10	FALSE
AMEX60DD052103	AMEX60DD052103	990	454	-536	-1.31380330033431	2.68229045767496e-20	-0.6028157122208	0.748	0.903	9.93842260377725e-16	FALSE
AMEX60DD052120	AMEX60DD052120	990	2331	1341	0.922737238205613	7.51025292537025e-28	0.945655641437339	1	0.993	2.78269891390819e-23	FALSE
AMEX60DD052195	VDAC2	990	2336	1346	0.928694991371676	1.21910229531496e-11	0.342341055164992	0.975	0.998	4.517017824601e-07	FALSE
AMEX60DD052233	ZCCHC24	990	529	-461	-1.22443700284337	1.44949952546406e-15	-0.662190095858114	0.362	0.655	5.37068564174943e-11	FALSE
AMEX60DD052235	ANXA11	990	65	-925	-1.77731649665398	3.41254890378674e-09	-0.36152868028196	0.546	0.706	0.000126441761983106	FALSE
AMEX60DD052450	LOC101877801-ANTXR1	990	2342	1352	0.935844295170951	5.72570751336705e-09	0.321943636832142	0.767	0.53	0.000212148914785276	FALSE
AMEX60DD052625	MYOF	347	55	-292	-1.02306494583045	3.86056495670469e-09	-0.413953602095182	0.675	0.78	0.000143041652775822	FALSE
AMEX60DD052723	EBF3	990	2353	1363	0.948951352136289	1.30149278976194e-09	-0.386556337506764	0.123	0.354	4.82229108462594e-05	TRUE
AMEX60DD052774	DR999_PMT16499-ENTPD1	990	2355	1365	0.951334453402714	1.21472383154723e-09	0.563017653872726	0.804	0.539	4.50079474064881e-05	FALSE
AMEX60DD053034	GSTO1	937	2362	1425	1.02282749139547	2.65695096424274e-08	0.281968037051797	0.656	0.389	0.000984453471271219	FALSE
AMEX60DD053080	AMEX60DD053080	990	2364	1374	0.962058409101627	9.90210058967857e-21	-0.679788885948772	0.601	0.868	3.6689263104877e-16	FALSE
AMEX60DD053152	TCF7L2	990	751	-239	-0.959912762270186	1.08411478235634e-06	-0.352077322887074	0.233	0.417	0.0401686209158672	TRUE
AMEX60DD053480	HSP70-HSPA8	990	2372	1382	0.971590814167327	6.79078670655534e-36	0.859220087920333	1	0.993	2.51612229051288e-31	TRUE
AMEX60DD053574	APLP2	990	2375	1385	0.975165466066964	3.90170601586698e-08	0.715098102152854	0.748	0.565	0.00144566011299903	FALSE
AMEX60DD053603	ETS1	990	574	-416	-1.1708172243488	6.20303863109305e-11	0.541012247016794	0.755	0.551	2.2983498735926e-06	TRUE
AMEX60DD053904	AMEX60DD053904	990	2382	1392	0.983506320499452	1.60342990468874e-14	0.548971231576219	0.65	0.338	5.94102848285272e-10	FALSE
AMEX60DD053991	LOC115481896	990	2384	1394	0.985889421765877	4.67358203211088e-08	-0.688285475350405	0.994	0.998	0.00173165561453772	FALSE
AMEX60DD054048	IFT20	990	261	-729	-1.54377257254433	2.15992445018357e-10	0.427550533515283	0.853	0.637	8.00295207282018e-06	FALSE
AMEX60DD054170	RFC2	990	362	-628	-1.42342595858986	4.39416506667784e-09	0.33563237387341	0.847	0.602	0.000162812604050547	FALSE
AMEX60DD054316	PSPH	949	2525	1576	1.20275163701056	5.2833485328328e-16	0.263011937585709	0.393	0.102	1.95758629838521e-11	FALSE
AMEX60DD054405	TAF15	990	447	-543	-1.3221441547668	4.53016905237048e-08	0.292482727356183	0.828	0.653	0.00167851823728431	TRUE
AMEX60DD054655	AMEX60DD054655	953	2525	1572	1.19798543447771	1.62809415412736e-19	0.386349555694346	0.491	0.144	6.03241445987271e-15	FALSE
AMEX60DD054658	CLTC	990	2402	1412	1.0073373331637	4.39114693989265e-09	-0.34227863716556	0.89	0.94	0.000162700776416902	FALSE
AMEX60DD054861	SDF2	956	2408	1452	1.0549993584922	2.28103610185527e-10	-0.340732443985386	0.307	0.59	8.45169496459414e-06	FALSE
AMEX60DD054989	NOP58	990	2416	1426	1.02401904202868	6.29459197197782e-14	0.51945393578817	0.988	0.94	2.33227221745722e-09	FALSE
AMEX60DD055210	MYO1B	990	2422	1432	1.03116834582795	4.32172480939165e-14	0.471815736353781	0.736	0.481	1.6012854763758e-09	FALSE
AMEX60DD055237	LOC107382384-TOMM20	990	595	-395	-1.14579466105134	1.77627533494541e-08	0.312233277255306	0.957	0.94	0.000658145537103972	FALSE
AMEX60DD055271	HSPD1	990	2423	1433	1.03235989646117	1.66152049409025e-07	0.372509870470125	0.969	0.972	0.00615626573470318	FALSE
AMEX60DD055272	LOC104867555	990	2424	1434	1.03355144709438	1.55889021360285e-09	0.388215577523995	0.994	0.977	5.77600001944127e-05	FALSE
AMEX60DD055289	TRA2B	990	2426	1436	1.0359345483608	6.18502369566718e-09	0.307229285041617	1	0.995	0.00022916749797186	FALSE
AMEX60DD055420	FN1	990	2435	1445	1.04665850405972	1.40904940434188e-09	-0.365701800759941	0.994	1	5.22080985296752e-05	FALSE
AMEX60DD055459	COL6A3	990	2437	1447	1.04904160532614	8.46601771743544e-25	-1.1411276093965	0.933	0.993	3.13682888466418e-20	FALSE
AMEX60DD055538	COL6A2	990	2438	1448	1.05023315595935	1.72203092410306e-19	-0.811578129834822	0.988	0.998	6.38046897998667e-15	FALSE
AMEX60DD055540	COL6A1	990	2439	1449	1.05142470659257	3.5136191584261e-37	-1.20065805718078	0.975	0.995	1.30186617058004e-32	FALSE
AMEX60DD055597	HNRNPA3	990	2445	1455	1.05857401039184	3.40410556578708e-13	0.337239542321713	1	1	1.26128919423543e-08	FALSE
AMEX60DD055619	AB205_0008660-ATP5MC3	990	2446	1456	1.05976556102505	1.17498712154809e-20	0.545653754153415	1	0.995	4.35356228276e-16	FALSE
AMEX60DD056179	AMEX60DD056179	990	110	-880	-1.72369671815942	5.29666081557595e-10	-0.375666488234777	0.583	0.731	1.9625187653872e-05	FALSE
AMEX60DD056355	LOC108799640-TUBA1A	990	337	-653	-1.45321472442017	1.21479409686327e-18	0.78468922894901	0.804	0.5	4.5010550876978e-14	FALSE
AMEX60DD056358	TUBA1B	990	2471	1481	1.08955432685537	1.20690140045136e-21	0.627912036652412	1	0.979	4.47181106895237e-17	FALSE
AMEX60DD056388	LOC109283974	990	2472	1482	1.09074587748858	1.10791566323017e-06	-0.372531843652418	0.399	0.535	0.0410504911540043	FALSE
AMEX60DDU001000280	OXNAD1	970	2525	1555	1.17772907371309	7.46344686094385e-11	0.333016703183926	0.65	0.384	2.76535633091692e-06	FALSE
AMEX60DDU001000982	C11ORF96	990	2476	1486	1.09551208002143	8.99004386282028e-10	-0.889103206235199	0.307	0.544	3.33099105205217e-05	FALSE
AMEX60DDU001002040	PFDN2	990	2480	1490	1.10027828255428	1.74175988742994e-08	0.33209777877805	0.853	0.704	0.000645356873490542	FALSE
AMEX60DDU001004971	HN1-JPT1	990	2490	1500	1.11219378888641	1.4269726383007e-16	0.56558790592991	1	0.956	5.28721901943174e-12	FALSE
AMEX60DDU001004986	SUMO2	990	2491	1501	1.11338533951962	2.47003105711349e-10	0.367754239715633	0.994	0.961	9.15195907281691e-06	FALSE
AMEX60DDU001005398	LRIG3	990	2493	1503	1.11576844078604	7.69038931679121e-09	-0.356064747184488	0.368	0.581	0.000284944304965748	FALSE
AMEX60DDU001006382	EIF3M	990	2496	1506	1.11934309268568	4.39366785501069e-12	0.366148001201835	0.951	0.912	1.62794181363856e-07	FALSE
AMEX60DDU001006769	LOC115472078-SSUH2	990	2498	1508	1.12172619395211	1.54266204541875e-26	-0.755893393132795	0.877	0.965	5.71587141068554e-22	FALSE
AMEX60DDU001007751	TOE1	980	2525	1545	1.16581356738097	2.56856190280208e-07	0.298367246309452	0.724	0.477	0.00951703556226228	FALSE
AMEX60DDU001008128	TIMM8B	990	53	-937	-1.79161510425253	8.09035899465332e-12	0.470446878142538	0.871	0.713	2.99763981469895e-07	FALSE
AMEX60DDU001008708	AMEX60DDU001008708	990	2505	1515	1.13006704838459	6.09902273271122e-20	0.71557476583573	0.994	0.968	2.25980990292416e-15	FALSE
AMEX60DDU001009299	LOC112945942-MIF	990	684	-306	-1.03974665469543	3.67642439973747e-09	0.360994985293177	0.779	0.537	0.000136218876859073	FALSE
AMEX60DDU001009454	LOC104258882-CCDC3	990	297	-693	-1.50087674974868	2.0427485719864e-20	-0.659981089231877	0.239	0.662	7.568792008924e-16	FALSE
AMEX60DDU001024492	ANXA11	370	2517	2147	1.88312704857491	4.82838663862735e-14	-0.558996686967414	0.589	0.789	1.78901381734421e-09	FALSE
AMEX60DDU001027504	AMEX60DDU001027504	203	2518	2315	2.08330755495462	6.04510433691365e-12	0.697715486189479	0.571	0.275	2.23983205891324e-07	FALSE
AMEX60DDU001036417	ATP5MG	990	2523	1533	1.15151495978242	9.87022522013491e-07	0.314045151432412	0.779	0.542	0.0365711584856439	FALSE
AMEX60DDU001038330	SEC61G	388	2525	2137	1.87121154224279	6.47353795916585e-12	0.304367770067387	0.601	0.294	2.39857528463013e-07	FALSE
