## Supplementary Table 5 for "Functional rescue of critical-size bone defect using molecular network analysis of axolotl limb regeneration"

SourceAMEX	TargetAMEX	Source	Target	Sign	BL3_Label	BL3_Prob	BL3_Cor
AMEX60DD044502	AMEX60DD005040	LEF1	CCND1	Activation	1	0.53024065	0.032957923105354
AMEX60DD044502	AMEX60DD008779	LEF1	PPARD	Activation	1	0.5116345	0.15980110528568
AMEX60DD044502	AMEX60DD019448	LEF1	JUN	Activation	1	0.5250658	0.168121405970864
AMEX60DD044502	AMEX60DD031160	LEF1	AXIN2	Activation	1	0.521154	0.267218186598454
AMEX60DD044502	AMEX60DD040490	LEF1	MYC	Activation	1	0.5158164	0.0936427357751504
AMEX60DD044502	AMEX60DD040548	LEF1	CCN4	Activation	1	0.5230443	0.20819504949992
