## Supplementary Table 6 for "Functional rescue of critical-size bone defect using molecular network analysis of axolotl limb regeneration"

SourceAMEX	TargetAMEX	Source	Target	Sign	CSD3_Label	CSD3_Prob	CSD3_Cor
AMEX60DD053152	AMEX60DD005040	TCF7L2	CCND1	Activation	1	0.53991205	0.0604672075054577
AMEX60DD053152	AMEX60DD008779	TCF7L2	PPARD	Activation	1	0.54002506	0.021475889871738
AMEX60DD053152	AMEX60DD019448	TCF7L2	JUN	Activation	1	0.53264654	0.123804889570764
AMEX60DD053152	AMEX60DD031160	TCF7L2	AXIN2	Activation	1	0.5107403	-0.00700670112407855
AMEX60DD053152	AMEX60DD040490	TCF7L2	MYC	Activation	1	0.53357685	0.135600653720715
AMEX60DD053152	AMEX60DD040548	TCF7L2	CCN4	Activation	1	0.53003067	-0.017457865191092
