## Supplementary Table 9 for "Functional rescue of critical-size bone defect using molecular network analysis of axolotl limb regeneration"

### Sheet: Summary_of_perturbation_results
AMEXID	Perturbation	Cluster	Negative_PS	Negative_Bonferroni	Positive_PS	Positive_Bonferroni	Summarized_PS
AMEX60DD044502	Lef1 overexpression	Early injury fibroblasts	1.06116	5.8549e-12	0.126512	1	-0.934651
AMEX60DD044502	Lef1 overexpression	Blastema progenitors	1.01503	8.37154e-09	1.88985	4.33536e-08	0.874827
AMEX60DD044502	Lef1 overexpression	Blastema cartilage	0.639363	6.16458e-06	0.388844	0.0409191	-0.250519
AMEX60DD044502	Lef1 overexpression	CSD progenitors	2.12645	1.3537e-08	0.602654	0.148506	-1.5238
AMEX60DD044502	Lef1 overexpression	CSD cartilage	0.408044	0.00242826	0.614094	5.87707e-07	0.20605
AMEX60DD53152	Tcf7l2 overexpression	Early injury fibroblasts	0.486652	0.431521	1.29884	3.54004e-07	0.812192
AMEX60DD53152	Tcf7l2 overexpression	Blastema progenitors	2.63109	4.6167e-16	1.19641	4.20873e-06	-1.43467
AMEX60DD53152	Tcf7l2 overexpression	Blastema cartilage	1.0739	2.12266e-10	0.1827	1	-0.891203
AMEX60DD53152	Tcf7l2 overexpression	CSD progenitors	0.159613	1	4.09977	8.63573e-19	3.94015
AMEX60DD53152	Tcf7l2 overexpression	CSD cartilage	0.865095	0.00191638	0.519592	0.000323217	-0.345504
AMEX60DD044502	Lef1 KO	Early injury fibroblasts	0.122809	0.527198	1.16589	2.26088e-12	1.04309
AMEX60DD044502	Lef1 KO	Blastema progenitors	2.08375	5.7301e-10	1.08894	6.83586e-12	-0.994809
AMEX60DD044502	Lef1 KO	Blastema cartilage	0.342025	0.0257945	0.668606	0.00202383	0.326581
AMEX60DD044502	Lef1 KO	CSD progenitors	0.525323	0.202152	2.25181	1.29599e-08	1.72649
AMEX60DD044502	Lef1 KO	CSD cartilage	0.703528	2.63255e-07	0.44047	0.000698411	-0.263058
AMEX60DD53152	Tcf7l2 KO	Early injury fibroblasts	1.24985	7.26678e-08	0.53686	0.900706	-0.712991
AMEX60DD53152	Tcf7l2 KO	Blastema progenitors	1.31068	0.00118541	2.42059	2.32529e-15	1.10991
AMEX60DD53152	Tcf7l2 KO	Blastema cartilage	0.127096	1	1.09341	8.20776e-09	0.966319
AMEX60DD53152	Tcf7l2 KO	CSD progenitors	3.76191	9.32363e-19	0.220578	1	-3.54133
AMEX60DD53152	Tcf7l2 KO	CSD cartilage	0.87838	6.82729e-05	0.753297	2.80727e-05	-0.125083
Both	Lef1 KO and Tcf7l2 overexpression	Early injury fibroblasts	0.236707	1	1.49963	7.16691e-10	1.26292
Both	Lef1 KO and Tcf7l2 overexpression	Blastema progenitors	2.84868	2.84037e-14	0.792057	4.16965e-06	-2.05663
Both	Lef1 KO and Tcf7l2 overexpression	Blastema cartilage	0.779972	1.10027e-07	0.274966	1	-0.505006
Both	Lef1 KO and Tcf7l2 overexpression	CSD progenitors	0.153412	1	4.14666	6.43576e-19	3.99325
Both	Lef1 KO and Tcf7l2 overexpression	CSD cartilage	0.973961	6.33284e-05	0.538462	0.000609198	-0.435498
Both	Lef1 overexpresion and Tcf7l2 KO	Early injury fibroblasts	1.27101	1.47094e-13	0.195469	1	-1.07554
Both	Lef1 overexpresion and Tcf7l2 KO	Blastema progenitors	1.0012	3.4583e-09	1.84417	6.2016e-05	0.842971
Both	Lef1 overexpresion and Tcf7l2 KO	Blastema cartilage	0.384958	0.0380697	0.528014	0.000127042	0.143057
Both	Lef1 overexpresion and Tcf7l2 KO	CSD progenitors	3.12952	5.91826e-17	0.3158	1	-2.81372
Both	Lef1 overexpresion and Tcf7l2 KO	CSD cartilage	0.587799	2.2162e-05	0.778046	3.61089e-06	0.190247
