## Supplementary Table 10 for "Functional rescue of critical-size bone defect using molecular network analysis of axolotl limb regeneration"

### Sheet: qPCR primers
Shh-Fwd	AGACCGAAGCAAATACGGCA
Shh-Rev	GTCTGGTCACTCCATGCTCC
Kazald1-Fwd	AGAAAGAGGACGAGGGTCTGT
Kazald1-Rev	AAACTTGTCGAGCCTTCCTCC
Grem1-Fwd	GACACTACATAGCGCCCAGA
Grem1-Rev	CTCCCTGAGACCCTCGTGTT
Fgf8-Fwd	GAGCCGAGACGGGCTATTAC
Fgf8-Rev	GGCCATGTACCATCCTTCGT
Fgf2-Fwd	AGAGGAGCGACTCCTGCATA
Fgf2-Rev	TCCAGTTCGTTTCAGTGCCA
Msx1-Fwd	GATCCCCGCTCTCCATGAAC
Msx1-Rev	TCCGGTTGGTCTTGTGCTTC
Prrx1-Fwd	GGACCTCGAGGATAGCGGG
Prrx1-Rev	GAAGGTGGTCCTGTTTCGCC
Rp4-Forw	TGAAGAACTTGAGGGTCATGG
Rp4-Rev	CTTGGCGTCTGCAGATTTTTT
Lef1-Fwd	CGCTCTCAGTCGACAACTCC
Lef1-Rev	TGTTCCTTCCTCTGGTCGTG
Tcf7l2-Fwd	TTAGAGGAAGCCGCCAAGAG
Rcf7l2-Rev	CTGCATCAAAGGACTGCAACA

### Sheet: HCR probes
Pool name	Sequence
Tnc	GAGAGCATCGCCCCGTTGCCTCCAT
Tnc	GCACGAGCATCAGGCATGTGAGGCC
Tnc	GCCCGCTGTCTGCCAGGTGGCATAG
Tnc	TCCTCTGGCGTATGATCTTCTTGAT
Tnc	TGAGGTTGGAGGTCAAGCCGGTGTC
Tnc	CGACTGGCTGGTTGTCTTCTGGTAG
Tnc	GGGCAGGTTAATGTTGTAGACATGG
Tnc	CAAGTCCACAGAGCACATGGAGCCC
Tnc	GCTTTCTGGGCCGCCTCCCCACTGG
Tnc	TGGTGCTGGCTCCCTGGTTCTGAAG
Tnc	TGGTTATCTCCGTCCACCGTGTGCT
Tnc	ATGTTGATGCGGTGTGTGAAGACTA
Tnc	GTCAGGTGCAGCAGCACAGCCGCAG
Tnc	CTCCAGGCGGCTCAGCAAGTCCTTG
Tnc	GAGAGAGGACACCAGCCCCTCCAGC
Tnc	ACCGGCACCACTGGTGCACTGCTCC
Tnc	TTCAGCAGTCTGGCTACCGGCACAA
Tnc	GCAATAAGGTTTTGTATCCACTGCA
Tnc	TTCGGTGCTATAATTCCCTCGTCCG
Tnc	GCCAGGCTCGCAGATGCAGCTGCAG
Tnc	TGGTTCAGAACAATTGGACCCTTTC
Tnc	TTTGTTTTGACAGTTCCCTGGGCAC
Tnc	ATCCTTCTTTGCACACACATTTTCC
Tnc	TCAGTTCAGCACAGTCATCACCAAT
Tnc	AGTCTTCCCCTATAAAGCCTTCATC
Tnc	AGTCATTGGGGCACCTCAGTTCACC
Tnc	CATTGACACATCGGCCGCGGTTGTT
Tnc	GGAAGCCTTCGTCACACACGCACTG
Tnc	ACCTCAGCTCACCACAATCTTCACC
Tnc	GTCCACGGTTGTTGCAGTCATCGGG
Tnc	CACACACGCACTGGCCGTTAACACA
Tnc	GCACCACAGTTTTCATGAATCCCTC
Tnc	TCGTTGCAGTTGTTCAAGCAGGCCA
Tnc	CACTGCCCATTGAGGCAGATGCCAC
Tnc	TCGCCAAGGAAGCCTTCTTCGCAGA
Tnc	TTTGGAGGGGATACCACAGAACAGT
Tnc	CCCTGGGCTGGTGGGGATGTAGGTG
Tnc	TGGCACCCTGAATTCCAGTTCCAGG
Tnc	TTGAATGGTGGCTGCGGTCTGGTCC
Tnc	AAAATATTCCACGCCAGGCTCAAGT
Tnc	GTTCCTCAGGATGGCATAAACCCGG
Tnc	GCGAGCACTGACGGGGATACTCTTC
Tnc	TGGATCCCACTCCACCTCCACCGAT
Tnc	ATCCCAGGAATCGAAGGAGATATCC
Tnc	AGTTTGCACAAAAGTCGTTACTGGC
Tnc	GTTGTAGGTCTCGCCCGGTGCTAGG
Tnc	GCGAGGCCAGGTCCGCGAGTGTTGT
Tnc	GCGTCGAGTCTCGTGGTGGTGACTT
Klf5	CCCAGGCGGGCAGACATGCTGAGCA
Klf5	GCGCTGCTGCTGCTGGTGTAGCGGG
Klf5	GGGTCTTCCCCGTAGAGCGCGAGCC
Klf5	CCGCCTCCTCCGGAGCCACCCTTCA
Klf5	TGCACCATGTCCTCGGGCAGCAACC
Klf5	AGATACTTCTCCATTTCACATCGGG
Klf5	TTCTGCTCAGAGATTATCGGAGCTG
Klf5	CCGGAGGCACTGTCTCTTCGGTATT
Klf5	TCACCATCGCTGAAGAACTGGTCGA
Klf5	TTCATGTTGATGCTGTAAGGCAACC
Klf5	AGGTGCGTGATGTCGGGCAGGAAGA
Klf5	CTCTGGCTTTTGTAGAGGCCGGTTC
Klf5	TCAATCTTGATGTGGGTGACTGTCG
Klf5	TCGTTCTGGCTGAAAATGGCATCTG
Klf5	TCTGGCAGTGCATGGGTAGGGGCTG
Klf5	TGGTGGGAGCTGAATATGCTGGTGA
Klf5	ATAAACACACTGTTGACATCGGCAT
Klf5	AGCTCCGGCGAGGGGAGCTCCTGTT
Klf5	AGCTGATAGAGCTGGCCCTGCTGGG
Klf5	GCCATGTCCATGTCCGGGGAGCTCA
Klf5	ATTGCAGCAGCTTGAGATGCGGGGT
Klf5	TTGTTCAAGGACACGTTAAGAGTGT
Klf5	GGCTGAGCGTGTTGTTGAACTCTGC
Klf5	TCATTGTGGGCTGCTGGGGAGCAGG
Klf5	AGCAGGGGCTCATGCCCTGGAACTG
Klf5	GAAGGAACTGGTTGGGCATAGCATA
Klf5	GGTGAAGGAGGGAAGTAGACGGCCT
Klf5	TCCGGGCTGCCAGGCTCAGAGCTTG
Klf5	GGGAGGGTTCAAGGTCTGCAAGAGC
Klf5	GGATGCAATGGTGGCCGCGTAGGAT
Klf5	TAACGTAGGATTGTGAATGGCCATC
Klf5	CTGGGAAGGGACAGGCAATGCTGCT
Lef1	GAGTGGAACTCCAGCCCAGGCGCCC
Lef1	TGCGGCTGCTGCACAGCCTGTCTCT
Lef1	GTCCTGTGCTGGGACTTTCTGGGCC
Lef1	TTGTGATTCCTTGAGAGTTTTGTGC
Lef1	GTCGTCAGACTCGAAAAGTCTTTAA
Lef1	AGGGTCGCCTCTGCTCCCGAGGTTC
Lef1	CCGCCCCTCTCAGCCTCTGTTCCAG
Lef1	CTTCCAATGCCAGATCTGTCAGTCA
Lef1	TGCTACCCACCTCGGGCCACGGCCT
Lef1	ACCCAGGCTCAGCCTCTGCGTTCCT
Lef1	CACGCACAGTCAGAAAGAATGCAGC
Lef1	AGAAGTTGCAGTAGCTGCGGTGAGA
Lef1	CTTGTCCTTTGTCCAGGAACTAAAA
Lef1	CCTTGGAGAGCTCTCGTATTCTGCA
Lef1	GCTGGGCAATCCCTCCCCTGCTGTT
Lef1	AATCACGTCCTCTGTTACGGGAACC
Lef1	GTGAACCCAGAGGGAGAGCGAGCGC
Lef1	GGGGTGAGTAAAGCGCCGGGGCTGC
Lef1	AAACGTGTGGCGGGTCTCTGTGACT
Lef1	CCTGGGGCTCGTGTCTGGACTGTGA
Lef1	CACTCTGCCGGCGTGTGCCTCGTGG
Lef1	AGCGCCCAGGCGAACTTCCCTGGCC
Lef1	TATGCCCAGGAGCTGTGCCACACGA
Lef1	TGCTCTCGATGTGACGGGTAACCCC
Lef1	TGGGGATGTCCCTGTGTCCTGGGGC
Lef1	GTCGATGTGCTCTCCAGTGGACGGG
Lef1	TTCGTTCTCAGTGGAGGGGCGTGAG
Lef1	CTGTGCTGGGCGAAGCATCACCGAG
Lef1	CGCCGAGAAGAGACTGGATTCTCAG
Lef1	GTATACTGCTCTTCGAAGTTGTTCA
Lef1	ATCCACAGCTGCACGGGTGGCTCAG
Lef1	CTTAAACCACGCATATATGCATTTA
Lef1	CCTCAGAAGGCGATGCTCCAGCAGC
Lef1	GGAGGAAGGCCCACGTCACGTTCTG
Lef1	GCAGATCCGAAGCGGGTGGGCACCT
Lef1	GCAATCCCGCCGATGCGTAGACCGC
Lef1	TGAATGCCCCTGTAAGCAGCCGTCT
Lef1	GACGGGCAGAAAACTCGCCGCAGCC
Lef1	GGCAAGTGCTTGGGTAGCGCTTCGC
Lef1	AGCTGGGGCATGCTACCCCACTAAG
Lef1	CGTCGGTGGCGCAAAGCTCGGGGTC
Lef1	CCCCTTCATCCTTAAAGGGGATCAT
Lef1	CGGTGTAGCTGGGTTCCTCCTGCGG
Lef1	CCTCCTCCTCGCCGGGGTGGCTGAT
Lef1	ACTTGATGTCGGCCAGGTCCCCGTC
Lef1	TGATCTCCGACTCATTGACCAGCGA
Lef1	TATAAGCCATCTGGATGTTTACCAC
Lef1	TAGCCATGGTAAGACGGGCCTTTGC
Lef1	GCTGCACCACGGGCACTTTGTTGGA
Lef1	GTGTGAGAGGGTGGACTGCGTGCGA
Lef1	GCCGAGAAAGCATTTCTCTTTCCTC
Lef1	CCTGATGCTGCCGCTTTCGCATTGC
Lef1	TAGCAGGCTTCCATCTCCAGAAGGG
Lef1	CGGGCACATGGGAGAGGCCCATGGT
Lef1	GAGTAGGCTCCACGATGGGTGACTC
Lef1	CAAGGAAGTCACAGAAGACTCCTGT
Lef1	TCTCTGGCAGTGACATCAGTGGGGC
Lef1	GGCAGTGATTGTCTTTAAGTTTCAG
Lef1	CATTTGTTGGCAATGAATGGGGATG
Lef1	GTCACGTGCTCTGGCATCCAACATC
Kazald1	CTGAGCTCTCTTTGTCCCTCTCCAA
Kazald1	AACCCCAAAGCACCCCCTTTTATGG
Kazald1	CGGCTGGACGATACTTTCCTCTGTT
Kazald1	ATTTAGACCTCTCTGGAGTGATTTT
Kazald1	ACTGTCCCAGAATCCTTTGCTCTAC
Kazald1	GCGCAATGGCTGTCACTGTGAGCTG
Kazald1	ATCTTCAGATCCTTGCCACTCTCCT
Kazald1	TAGTTGCCATGGCGGCCAGCTTCCC
Kazald1	GGCGTTTGCCCTTCAAGGGCTGGCA
Kazald1	ATCTGATCTTGGACTCGGAGGAGTG
Kazald1	TCTGCGATGCCAACCCAAGGTCTGA
Kazald1	GAGTCTATGGCCTTTGCGGGGAGGG
Kazald1	TGGTTTGCCGGGCTCCAGAGGGCGA
Kazald1	CTGCCTTCGGCCTGGCACCGGAACC
Kazald1	GGTGCGCCTGTGCCAAGCGTGAGGT
Kazald1	TGTGTGGCACAGACCAGAAAACCTA
Kazald1	GGAACAGTTGCCAACTCCGGGAGGC
Kazald1	GGAACAGCCAGGCGGAGCCGGACCT
Kazald1	GAGTGGTGCCACTAGATTCCCCATT
Kazald1	CTGCAGAGGTCCAGGCCTACCGGGT
Kazald1	GTGTTTACGGCGTCTCTGATGACGA
Kazald1	ACAGCGAGCAGGAGGAAGGCTCGAC
Kazald1	GCTTTTCTTTTGAGCAAGGAACTCT
Kazald1	ATAGAGATTGAGTCCTTGTCATCGA
Kazald1	GAGACAACAGACAACGGTTCCGCTG
Kazald1	TTCTGAATGTCAGACCCACCCATGG
Kazald1	TGCCTGCTTCGAACAGCAATTTACG
Kazald1	CTGGAAAAATGTGCAAACCCCTCGCG
Kazald1	ACTTGGATCCTGAAATCCCCTCTCC
Kazald1	CACCTTATCCATTTTCAACTTTCTG
Kazald1	GTATCCTATGGCCACCAAGCTACAC
Kazald1	CCCAACACCAGAGCAAGCGGTCTTC
Kazald1	TTCACCAGTCCATCATGCCCAGCGG
Kazald1	TTGCTCATGACTTCTCCACCCGGGC
Kazald1	AGTGGAATGCACTGCTGTCTAAGCC
Kazald1	ATTGTGATTCGACAGTTGCCTCTTC
Kazald1	TCAGTTATCAGTTGGGACCCACTAA
Kazald1	CTTGGCAGTGTACTCTGCTCAGGTA
Kazald1	AAAATATGTGAGACGCGGACTTTGA
Kazald1	GAAAACCGAGATATATCACTCTTCC
Kazald1	GGTGCAGGAAAGCTGACGGGTCCAT
Kazald1	AACAGGAGGAGAATGCTGTTCACTT
Kazald1	ACGAGCAAAACTATTGTCCTCAAAG
Kazald1	TGTTTGAGAGGAAATGACAGATTGG
Kazald1	TGAAGGTACAGGAAGAAAGTGGTCA
Kazald1	CCAGTGAAGACCAAGGAAAGATGTC
Kazald1	GGGAACTGTTGGCGGTGTGCCATAG
Kazald1	TGGGAGACTGAGAATATGTGCCCCG
Kazald1	GGTTTCCCTACTGAAAATAAGCCGA
Kazald1	CAATGGACGCCACTCCACTATCTCT
Kazald1	CCCAATAAGAAAGTTCCTCCGGCCCA
Kazald1	TTTGGGAAATCGAGCGACTGATGG
Kazald1	TGGGGGGAGGAGAGGGTGCCTTCTG
Kazald1	AAAATGTGCCAGTGTAGTGTTATGG
Kazald1	AAGATGTCACTTTCATCACTTCACA
Kazald1	GTGCCTCCCCCATCACAATGTAGCA
Kazald1	GTGTTTGGATTGCATCTGGCAGAGG
Kazald1	ATTGTGAATGATGTGCTTGTTGTCC
Kazald1	ACATGTCCATGAATCCTAGCGGCCT
Kazald1	CTATCTGTGAATGGAGGGACGTCTC
