## Supplementary Table 11 for "Functional rescue of critical-size bone defect using molecular network analysis of axolotl limb regeneration"

gene_id	gene_name	baseMean	log2FoldChange	lfcSE	stat	pvalue	padj	log2FoldChange.shrunk	sign
AMEX60DD009050	NUAK2	121.702629934536	-2.78569277487395	0.319578819062504	-8.71676284131058	2.86268911241688e-18	2.54493062093861e-14	-2.64728030627588	down
AMEX60DD000921	LOC102567000 [nr]|OASL [hs]	67.7625675000674	-2.76557618842806	0.348092346269686	-7.94494971827221	1.94269570917156e-15	8.63528242726758e-12	-2.63921700471602	down
AMEX60DD047142	LOC115658460 [nr]	97.7048676936546	-1.85077466566445	0.239840091873397	-7.71670262135075	1.19377736365719e-14	3.53756025430413e-11	-1.80251257999977	down
AMEX60DD029387	AMEX60DD029387	560.907211956507	-1.91214831237917	0.262652242246437	-7.28015225008081	3.33443645477659e-13	5.92862801659277e-10	-1.84942098863296	down
AMEX60DD053734	AMEX60DD053734|LOC115074559 [nr]	203.034547358171	-1.82374735358056	0.250495455945822	-7.28056062611776	3.32435746119164e-13	5.92862801659277e-10	-1.77364373390282	down
AMEX60DD000923	LOC115073459 [nr]	205.228981493428	-2.92654316996749	0.459159282570942	-6.3736992391422	1.84522287704831e-10	2.73400522949325e-07	-2.67676415377879	down
AMEX60DD038105	INHBA [hs]	246.203817792949	-1.67756357688405	0.267214546048008	-6.2779650348176	3.43033030760046e-10	4.35651949065259e-07	-1.6195038002262	down
AMEX60DD052509	LOC115470128 [nr]|IFIT5 [hs]	63.7817648389842	-2.42074397086224	0.39092781045373	-6.19230432353381	5.92909338864775e-10	6.58870502813482e-07	-2.27828481740998	down
AMEX60DD026694	AMEX60DD026694|LOC102568417 [nr]	75.0444555586032	-2.37487329967529	0.385496549391231	-6.16055656899044	7.24897138801144e-10	7.16037284882464e-07	-2.24052660621886	down
AMEX60DD031416	AMEX60DD031416|LGALS3BP	301.568119727393	-1.42050063874535	0.234326416252352	-6.06205933357326	1.34389616124112e-09	1.19472368734335e-06	-1.38359211511063	down
AMEX60DD049488	MMP13	234.196274987612	-2.52170290367514	0.422571746444753	-5.96751421478395	2.40895307598962e-09	1.94687207686797e-06	-2.26575057919848	down
AMEX60DD000925	AMEX60DD000925|LOC115073459 [nr]	99.0159657858689	-2.59362899586473	0.445799074466268	-5.81793266163674	5.95798926729125e-09	4.4138770488516e-06	-2.39681677898202	down
AMEX60DD031385	AMEX60DD031385	84.6963312232095	-2.20727248959211	0.381375094893782	-5.78766814914033	7.13702308554313e-09	4.88062578695988e-06	-2.08505222956218	down
AMEX60DD024782	LOC115480960 [nr]	215.505579964251	-2.11459740185115	0.370796332567187	-5.70285414424369	1.17817791993233e-08	7.48142979157027e-06	-1.99371233468785	down
AMEX60DD005586	AMEX60DD005586	33.5509132518484	-2.87735208863978	0.536566109416388	-5.3625304284861	8.20641388672144e-08	4.73927100708212e-05	-2.6189822417026	down
AMEX60DD010631	XB22063241 [PROVISIONAL:LY6A2] [nr]	44.4592024707334	-2.48516843242126	0.46403601860438	-5.35555071758345	8.52962161004655e-08	4.73927100708212e-05	-2.27536217008149	down
AMEX60DD006959	USP18	21.2254360066073	-3.04284244577471	0.585411205507353	-5.19778647410345	2.01675594128369e-07	9.96053351000667e-05	-2.72207806112282	down
AMEX60DD019005	COL24A1	46.4731482922153	-1.83010708290474	0.351490781032328	-5.20670009474989	1.92228394062983e-07	9.96053351000667e-05	-1.71928796606982	down
AMEX60DD009935	TMEM92 [nr]	47.7694944924687	-1.75516421372789	0.345084033681779	-5.08619362942311	3.65321089586225e-07	0.000170931815074818	-1.65945674070272	down
AMEX60DD011151	C-FOS [nr]|FOS [hs]	268.083293261569	1.14562820512894	0.228778380817513	5.00758944545008	5.51159408870068e-07	0.000242854452265156	1.11511862355312	up
AMEX60DD041096	AMEX60DD041096	49.3470752721539	-1.78369161976733	0.357338780657099	-4.99159821524928	5.98817198388239e-07	0.000242854452265156	-1.69046716776251	down
AMEX60DDU001006460	SMYD3	29.1309601891226	-2.75765434566762	0.552536612675291	-4.99089885159919	6.00989645650556e-07	0.000242854452265156	-2.45617546011687	down
AMEX60DD027464	ZNFX1	62.1105758752446	-1.65312026316613	0.332432438280465	-4.97280070415823	6.5992494530445e-07	0.000255075337554633	-1.57665827023433	down
AMEX60DD001657	LAMP3 [nr]	247.843209181008	-1.1397472999258	0.230257737780866	-4.94987621658336	7.42606971710114e-07	0.000275073999104288	-1.11117971187339	down
AMEX60DD031160	AXIN2	51.3715501931926	-2.00765241276683	0.412677270611362	-4.86494545675508	1.14488375449075e-06	0.000407120663096912	-1.85390410395506	down
AMEX60DDU001006475	AMEX60DDU001006475|SMYD3	29.0125453518851	-2.60386351419614	0.543347329186889	-4.79226339088255	1.64910203972552e-06	0.000563866043583072	-2.31173313300109	down
AMEX60DD010058	DHX58	33.7257043852935	-2.33168790031037	0.488518113338709	-4.77298146505721	1.81518502138855e-06	0.000597666475560897	-2.14540964328241	down
AMEX60DD035718	BMP-2 [nr]|BMP2 [hs]	74.5684499391315	-1.33053419153207	0.281257638036504	-4.73065976384038	2.23791323659487e-06	0.00071053745261887	-1.27869996041561	down
AMEX60DD055420	FN1	2103.0314188255	0.744424633171588	0.15787688884866	4.71522233938364	2.4144694634162e-06	0.000740159776888621	0.735084641922686	up
AMEX60DD053730	AMEX60DD053730|LOC115074560 [nr]	39.4635795766478	-2.02252155915469	0.431554762097912	-4.6865930741272	2.77790518103644e-06	0.000823185901980466	-1.85602616575283	down
AMEX60DD055015	RAPH1	34.0994944999291	-1.79442604782482	0.390116113554697	-4.59972296830858	4.23053166132254e-06	0.00121320730545669	-1.66747560277886	down
AMEX60DD034289	FNDC1	55.0766321621993	1.65779974667668	0.379291472052107	4.37078043887296	1.23803234844196e-05	0.00343940861801533	1.5591247267414	up
AMEX60DD047145	LOC101939760 [nr]	40.1898779239275	-1.96592466447759	0.454967482080806	-4.32102236293105	1.55307931026553e-05	0.00418390153583654	-1.79737493681705	down
AMEX60DD053738	AMEX60DD053738	16.8365877082438	-2.56440227440938	0.603837592429315	-4.24684104891924	2.16805655850505e-05	0.00566883023679704	-2.30682726675688	down
AMEX60DD029607	LOC108791588 [nr]|CYP27B1 [hs]	47.2960662934099	-2.9003639610079	0.687832867610804	-4.21666962656547	2.47936801686314e-05	0.00629759476283239	-2.30553131104704	down
AMEX60DD022702	TGFBR2	352.252421114203	0.889413949762122	0.211417854036332	4.20690084958141	2.58896660593986e-05	0.00639330920189037	0.871134665622306	up
AMEX60DD025542	AMEX60DD025542|TREX2	52.8976946253085	-1.94314686824819	0.465819730379167	-4.17145677076948	3.0265848034062e-05	0.00727198348710301	-1.76808455284999	down
AMEX60DD023580	BHLHE40	94.2087806491401	-1.11970631519003	0.272698218080084	-4.10602725266507	4.02522012345621e-05	0.00917543766603223	-1.08194861354334	down
AMEX60DD051013	AMEX60DD051013	133.257864193757	1.05360757700303	0.256580661127865	4.10634056507467	4.01976690183066e-05	0.00917543766603223	1.02054997710818	up
AMEX60DD031374	RNF213 [nr]|KIAA1618 [hs]	65.4507526561753	-1.34841673186659	0.331303577701451	-4.07003371717795	4.70063341312896e-05	0.0104471577606791	-1.28936633747266	down
AMEX60DD020599	ITPRIPL2	40.6218007764647	-1.45490435075635	0.364643191935137	-3.98993970800681	6.60900928168723e-05	0.0143302664668779	-1.35707389150305	down
AMEX60DD005040	CCND1	138.41168118452	-0.917817847908917	0.230684642594093	-3.97866905047462	6.93021276166659e-05	0.0146689503455276	-0.893405218167063	down
AMEX60DD016622	GPT2	67.3140543652182	-1.34035890144671	0.338071745981326	-3.96471730447639	7.34829796551079e-05	0.0151921788170677	-1.26282335040272	down
AMEX60DD007295	AMEX60DD007295|KDM2A	27.8815434026211	-2.20524222131594	0.563311394648162	-3.91478362104375	9.04853178685499e-05	0.0178758772411424	-1.87809459052818	down
AMEX60DD025540	LOC115081174 [nr]	11.5760167208519	-4.35382867779401	1.1120939963285	-3.91498262931719	9.0410716757018e-05	0.0178758772411424	-2.95378504960284	down
AMEX60DD045579	SLAIN2	22.5610299379261	2.27227405514448	0.583413570607227	3.89479122465297	9.82833452174464e-05	0.0189943247605021	1.91448835204681	up
AMEX60DD014783	IFIH1	111.415189547851	-1.17452538491931	0.302358515261494	-3.8845454175601	0.000102521527463485	0.0193918378542635	-1.12735781785584	down
AMEX60DD000732	TMEM119	137.370133347383	-0.927106304720191	0.240004643718678	-3.86286819436252	0.000112063478747579	0.0207550901263745	-0.898592274244988	down
AMEX60DD002298	TF-A [nr]	38.4934249655073	-2.4878443831714	0.649741165195744	-3.82897762437739	0.000128676704248491	0.0228787180153816	-2.10834259195992	down
AMEX60DD011288	LOC108698692 [nr]|SLIRP [hs]	25.8460017392679	-1.89442670044281	0.494629650551584	-3.82999017210199	0.000128148376947482	0.0228787180153816	-1.69136537862944	down
AMEX60DD017019	NIP7	90.5576696488384	-0.953639556669043	0.252300371071911	-3.77977865279174	0.000156967837877086	0.027361648602496	-0.923023860079104	down
AMEX60DD007589	DCN	2270.85089481946	0.515833949663576	0.137241970529272	3.75857288899502	0.000170885259172902	0.029214806808598	0.510945319132875	up
AMEX60DD052276	LOC112113698 [nr]	112.021808701617	1.08675736757959	0.291933498103561	3.72261961932874	0.000197166447082849	0.0330718814069156	1.04910147761329	up
AMEX60DD033115	LOC115467121 [nr]|OSR1 [hs]	63.3685251774789	1.00581635638284	0.270564004914044	3.71748029344251	0.000201219677256754	0.033126720940973	0.979480957617628	up
AMEX60DD020385	AMEX60DD020385|LOC115476730 [nr]	18.1461502853864	-2.11137549776718	0.571237667946893	-3.69614193222894	0.000218900626662232	0.0353591489440684	-1.86430874157192	down
AMEX60DD054256	AMEX60DD054256	691.371628353854	1.03077312069542	0.279211487059456	3.69172891685479	0.000222734796498069	0.0353591489440684	0.992700117104835	up
AMEX60DD000505	GATC [hs]	20.4373479159133	2.09150898794622	0.569031443626553	3.67555960460921	0.000237328621077343	0.0363767489892685	1.75973461029988	up
AMEX60DD022246	SAMD9L	20.9044356685775	-1.82553388886576	0.496339851792742	-3.67799176768111	0.000235077545124411	0.0363767489892685	-1.66546796057374	down
AMEX60DD017766	LPCAT2 [hs]	8.764356323102	4.06077999859944	1.10854534197208	3.663160941505	0.000249121902602977	0.0374880966354997	2.66660345645251	up
AMEX60DDU001006823	MARCKS	761.576159088312	0.564775936177432	0.154344494265523	3.65919068810989	0.000253013025661415	0.0374880966354997	0.558024330121639	up
AMEX60DD012106	GALNT16	55.3072714705003	1.22023244938395	0.338994077813319	3.59956863333738	0.000318745498597413	0.046453237418541	1.16065423917634	up
AMEX60DD034749	RIN2	28.8891448363961	1.84783247956318	0.515473317903179	3.5847296365983	0.00033742756526351	0.0483827589547195	1.62514647664201	up
AMEX60DD005505	AMEX60DD005505	188.979110622924	-0.777324224967157	0.217479202302413	-3.5742462577468	0.00035123824342785	0.0495636187948188	-0.758700839768508	down
AMEX60DD008910	MOV10	21.4492454032988	-2.30447231121802	0.646994985475242	-3.56180861204867	0.000368308839676379	0.0496100846170153	-1.9724804785931	down
AMEX60DD019379	EFCAB7	13.2160709546496	3.00483614852786	0.842202346476086	3.56783160377146	0.000359947701846235	0.0496100846170153	2.19179004411624	up
AMEX60DD024876	FOSB	73.4322754670859	1.06747642499657	0.299496125496318	3.56424118418084	0.000364910310354243	0.0496100846170153	1.01835698689384	up
